# Context-dependent dynamics lead to the assembly of functionally distinct pitcher-plant microbiomes

**DOI:** 10.1101/727701

**Authors:** Leonora S. Bittleston, Matti Gralka, Gabriel E. Leventhal, Itzhak Mizrahi, Otto X. Cordero

## Abstract

Niche construction through interspecific interactions can condition future community states on past ones. However, the extent to which such history dependency can steer communities towards functionally different states remains a subject of active debate. Using bacterial communities collected from wild pitchers of the carnivorous pitcher plant, *Sarracenia purpurea*, we tested the effects of history on composition and function across communities assembled in synthetic pitcher plant microcosms. We found that the diversity of assembled communities was determined by the diversity of the system at early, pre-assembly stages. Species composition was also contingent on early community states, not only because of differences in the species pool, but also because the same species had different dynamics in different community contexts. Importantly, compositional differences were proportional to differences in function, as profiles of resource use were strongly correlated with composition, despite convergence in respiration rates. Early differences in community structure can thus propagate to mature communities, conditioning their functional repertoire.
