## Supplementary Table of Strains for "Context-dependent dynamics lead to the assembly of functionally distinct pitcher-plant microbiomes"

### Sheet: Strain_Information
Names			Chitinase Activity			Normalized Enzyme Activities			Taxonomy
ASV_ID	ASV_MD5_hash	Strain	β-N-acetylglucosaminidase	Endochitinase	Chitobiosidase	Lipase	Protease	Endochitinase	Phylum	Class	Order	Family	Genus
ASV018	0437d8007299859b9cef2ab6590ab691	M09D5GC10	383.354	453.272	1089.57	0.81	1	0.31	Proteobacteria	Betaproteobacteria	Neisseriales	Neisseriaceae	Chromobacterium
ASV061	0e4b96294f2a2985a5d7fd8c87f7ce6d	M05D6GC09	2.76108	0.14788	0.336622	0	0	0	Bacteroidetes	Sphingobacteriia	Sphingobacteriales	Sphingobacteriaceae	Pedobacter
		M07D6GC08	3.64057	0.122585	0.404725	0.01	0.01	0	Bacteroidetes	Sphingobacteriia	Sphingobacteriales	Sphingobacteriaceae	Pedobacter
ASV098	16da9716b4d7c3c9c904f3f799d67dfe	M05D5C33	0.408616	0.03697	0.241278	0.01	0	0	Proteobacteria	Betaproteobacteria	Burkholderiales	Comamonadaceae	Comamonas
ASV104	17f5a48986ee11c3fc2b99d8e5ff4b1c	M07D6C16	0.459207	0.0817232	0.192633	0.01	0	0	Proteobacteria	Alphaproteobacteria	Sphingomonadales	Sphingomonadaceae	Sphingomonas
ASV115	1b98b00b0fc819488d76aa0c09d57bcc	M10D6C03	0.926196	0.315218	0.505906	0.02	0.28	0	Bacteroidetes	Flavobacteriia	Flavobacteriales	Flavobacteriaceae	Elizabethkingia
		M10D6GC05	1.35622	0.116747	0.2082	0.05	0.33	0	Bacteroidetes	Flavobacteriia	Flavobacteriales	Flavobacteriaceae	Elizabethkingia
ASV140	20b3df08cd5fac2be26a2928155bab69	M10D5GC15	0.482556	0.0875606	0.354134	0.01	0	0	Proteobacteria	Betaproteobacteria	Burkholderiales	Alcaligenaceae	Achromobacter
		M10D5GC19	0.375538	0.0914522	0.299652	0.02	0	0	Proteobacteria	Betaproteobacteria	Burkholderiales	Alcaligenaceae	Achromobacter
ASV155	2743823e7602e70cfa467627e69d2774	M03D5C19	0.626545	0.13426	0.457261	0	0	0	Proteobacteria	Alphaproteobacteria	Rhizobiales	Rhizobiaceae	Rhizobium
		M03D6GC30	0.548713	0.0564279	0.2082	0.01	0	0	Proteobacteria	Alphaproteobacteria	Rhizobiales	Rhizobiaceae	Rhizobium
		M09D5C26	0.819178	0.264628	0.51758	0	0	0	Proteobacteria	Alphaproteobacteria	Rhizobiales	Rhizobiaceae	Rhizobium
		M09D5GC06	0.937871	0.136205	0.309381	0	0	0	Proteobacteria	Alphaproteobacteria	Rhizobiales	Rhizobiaceae	Rhizobium
ASV177	2dbd50791610acb10e6ab93a35bb7d00	M03D5C31	6.75968	0.655732	0.583737	0.03	0.06	0	Bacteroidetes	Sphingobacteriia	Sphingobacteriales	Chitinophagaceae	Chitinophaga
		M03D5C41	3.37984	0.858094	0.79972	0.01	0.18	0	Bacteroidetes	Sphingobacteriia	Sphingobacteriales	Chitinophagaceae	Chitinophaga
ASV206	38c27ceaed634984c1225a82648cf571	M07D5C24	0.509797	1.15775	4.34106	0.01	0.09	0	Proteobacteria	Gammaproteobacteria	Pseudomonadales	Pseudomonadaceae	Pseudomonas
		M07D5C33	0.387212	3.38568	13.9688	0.01	0.09	0	Proteobacteria	Gammaproteobacteria	Pseudomonadales	Pseudomonadaceae	Pseudomonas
ASV218	3cd9ce63f826137d18ca1a11155a21ad	M03D5C39	0.815286	0.311327	0.856148	0	0	0	Actinobacteria	Actinobacteria	Actinomycetales	Microbacteriaceae	Leifsonia
ASV280	4d72007c70f4abc0bf9e8fe8b826d07d	M10D5GC01	0.414453	0.0408616	0.324947	0.03	0	0	Proteobacteria	Gammaproteobacteria	Enterobacteriales	Enterobacteriaceae	Citrobacter
		M10D5GC03	0.566225	0.112856	0.515635	0.01	0.01	0	Proteobacteria	Gammaproteobacteria	Enterobacteriales	Enterobacteriaceae	Citrobacter
ASV340	5b6f8fbabd1b7998dbb4a567c9f07876	M07D5GC17	6.02806	0.400833	0.632382	0.01	0.01	0	Bacteroidetes	Sphingobacteriia	Sphingobacteriales	Sphingobacteriaceae	Nubsella
ASV359	617cf360b182edce2e0f38a88b81a6f7	M03D5C16	0.352188	0.138151	0.159555	0.01	0	0	Proteobacteria	Betaproteobacteria	Neisseriales	Neisseriaceae	Aquitalea
		M05D5C20	0.51758	0.182904	0.431966	0.02	0	0	Proteobacteria	Betaproteobacteria	Neisseriales	Neisseriaceae	Aquitalea
ASV371	63afe8e6aac58bf0d670a82ca5bc574c	M10D5C01	3.94606	0.14788	0.743292	0.01	0	0	Proteobacteria	Gammaproteobacteria	Enterobacteriales	Enterobacteriaceae	Serratia
		M10D5GC09	1.59749	0.0681027	0.307435	0	0.01	0	Proteobacteria	Gammaproteobacteria	Enterobacteriales	Enterobacteriaceae	Serratia
ASV406	6d833a0874400d99502fbd678531f2f4	M09D5C28	1.55148	6.94083	38.5101	0.43	0.33	0	Proteobacteria	Gammaproteobacteria	Xanthomonadales	Xanthomonadaceae	Dyella
ASV408	6f822cdec4de1f76dd5eecff061d7889	M03D5C18	4.10756	5.71479	0.572063	0.01	0.27	0	Bacteroidetes	Sphingobacteriia	Sphingobacteriales	Sphingobacteriaceae	Pedobacter
ASV416	73cfe74d48aaf90c86c2a6d95d217941	M07D5C10	0.531201	0.0953438	0.352188	0.01	0	0	Bacteroidetes	Sphingobacteriia	Sphingobacteriales	Sphingobacteriaceae	Pedobacter
ASV454	7ead17a076e7b7b419bf50abe7eee3f4	M07D6C08	0.548713	0.239332	0.568171	0.01	0	0	Proteobacteria	Alphaproteobacteria	Rhizobiales	Bradyrhizobiaceae	Bosea
		M10D6C16	0.671298	0.149826	0.381375	0.02	0	0	Proteobacteria	Alphaproteobacteria	Rhizobiales	Bradyrhizobiaceae	Bosea
ASV515	90d281aaf588bad4be3327bfc03d6249	M09D5GC11	5.98225	0.150888	0	0.02	0	0	Proteobacteria	Betaproteobacteria	Burkholderiales	Burkholderiaceae	Pandoraea
		M09D6GC01	0.410562	0.0719943	0.29576	0.02	0	0	Proteobacteria	Betaproteobacteria	Burkholderiales	Burkholderiaceae	Pandoraea
ASV568	a26da340960942d894b28559f2430838	M07D5C14	4.48894	128.784	228.979	0.03	0.21	0.09	Bacteroidetes	Flavobacteriia	Flavobacteriales	Flavobacteriaceae	Flavobacterium
		M07D5GC01	9.16662	211.06	379.678	0.02	0.09	0.15	Bacteroidetes	Flavobacteriia	Flavobacteriales	Flavobacteriaceae	Flavobacterium
		M07D5XY2	4.6446	81.7466	126.751	0.02	0.23	0.06	Bacteroidetes	Flavobacteriia	Flavobacteriales	Flavobacteriaceae	Flavobacterium
ASV574	a537d8bab85c83b0e74c73c55790324b	M05D5C13	0.782208	0.161501	0.716051	0	0	0	Proteobacteria	Alphaproteobacteria	Caulobacterales	Caulobacteraceae	Brevundimonas
		M07D5XY1	1.58387	0.0525364	0.299652	0.01	0	0	Proteobacteria	Alphaproteobacteria	Caulobacterales	Caulobacteraceae	Brevundimonas
ASV589	a8f4dc7d191848709966aa2ab1b26d3a	M03D5GC02	253.838	334.359	596.84	0.62	0.93	0.23	Proteobacteria	Betaproteobacteria	Neisseriales	Neisseriaceae	Chromobacterium
ASV681	ca8c1cfd11ff0a6977f6772630a85de3	M05D5GC01	0.363863	0.142043	0.35608	0.02	0	0	Proteobacteria	Betaproteobacteria	Neisseriales	Neisseriaceae	Aquitalea
		M10D5GC05	0.784154	0.251007	0.768587	0.01	0	0	Proteobacteria	Betaproteobacteria	Neisseriales	Neisseriaceae	Aquitalea
ASV688	cc3cdd2ff9769ffe23e1c9cb097e0af8	M03D5GC21	0.381375	0.0603195	0.39305	0.02	0	0	Proteobacteria	Betaproteobacteria	Burkholderiales	Oxalobacteraceae	Herbaspirillum
ASV698	d007cee006889a1090c2d5bfb35a1953	M05D5C18	0.371646	0.120639	0.297706	0.03	0	0	Proteobacteria	Betaproteobacteria	Neisseriales	Neisseriaceae	Aquitalea
		M07D5GC11	0.778316	0.266573	0.542876	0.01	0	0	Proteobacteria	Betaproteobacteria	Neisseriales	Neisseriaceae	Aquitalea
ASV707	d32e579b3ae7b2aae8d5bf9f027c29af	M10D5GC10	0.470881	0.132314	0.323001	0	0	0	Proteobacteria	Betaproteobacteria	Burkholderiales	Comamonadaceae	Delftia
		M10D5GC11	0.682973	0.11091	0.684918	0	0	0	Proteobacteria	Betaproteobacteria	Burkholderiales	Comamonadaceae	Delftia
ASV726	d66cecf6c25c6b75a33c691faa11179b	M09D5GC07	0.721888	0.344405	0.717997	0	0	0	Proteobacteria	Betaproteobacteria	Burkholderiales	Burkholderiaceae	Burkholderia
ASV793	e8bb6406c26e82601389be2af0094397	M10D5C22	0.381375	0.126476	0.328839	0.01	0	0	Bacteroidetes	Sphingobacteriia	Sphingobacteriales	Sphingobacteriaceae	Pedobacter
ASV815	eee283d6984c1b32fdba53e16f71a997	M07D5GC13	0.630436	0.145934	0.408616	0	0.01	0	Proteobacteria	Betaproteobacteria	Neisseriales	Neisseriaceae	Aquitalea
ASV830	f36c50279a8fa1c121cb9dda1ab1cb42	M10D5C16	0.410562	0.336622	0.408616	0	0.01	0	Proteobacteria	Betaproteobacteria	Burkholderiales	Comamonadaceae	Acidovorax
ASV835	f4801b7a68515d9005fa572ee6afdf41	M03D5GC03	0.381375	0.0136205	0.151772	0.88	0.07	0	Proteobacteria	Betaproteobacteria	Burkholderiales	Burkholderiaceae	Ralstonia
		M03D5GC15	0.29576	0	0.0291869	0.79	0.08	0	Proteobacteria	Betaproteobacteria	Burkholderiales	Burkholderiaceae	Ralstonia
ASV842	f6e6d8a311d4939cb8665b43f0b92562	M09D5GC15	0.50396	904.133	109.449	0.01	0.59	0.62	Proteobacteria	Gammaproteobacteria	Xanthomonadales	Xanthomonadaceae	Dyella
ASV863	fdec5bb61cc224b5be91da56daa602cb	M09D5GC09	451.98	1450.7	75.2846	1	0.82	1	Proteobacteria	Betaproteobacteria	Burkholderiales	Burkholderiaceae	Burkholderia
		M09D5GC17	508.009	1402.49	72.9983	0.86	0.34	0.97	Proteobacteria	Betaproteobacteria	Burkholderiales	Burkholderiaceae	Burkholderia
		M09D5GC18	86.5429	716.68	17.228	0.76	0.46	0.49	Proteobacteria	Betaproteobacteria	Burkholderiales	Burkholderiaceae	Burkholderia
